# The layered costs and benefits of translational redundancy

**DOI:** 10.1101/2022.06.16.495782

**Authors:** Parth K Raval, Wing Yui Ngan, Jenna Gallie, Deepa Agashe

## Abstract

The rate and accuracy of translation hinges upon multiple components – including transfer RNA (tRNA) pools, tRNA modifying enzymes, and rRNA molecules – many of which are redundant in terms of gene copy number or function. It has been hypothesized that the redundancy evolves under selection, driven by its impacts on growth rate. However, we lack empirical measurements of the fitness costs and benefits of redundancy, and we have poor understanding of how this redundancy is organized across components. We manipulated redundancy in multiple translation components of *Escherichia coli* by deleting 28 tRNA genes, 3 tRNA modifying systems, and 4 rRNA operons in various combinations. We find that redundancy in tRNA pools is beneficial when nutrients are plentiful, and costly under nutrient limitation. This nutrient-dependent cost of redundant tRNA genes stems from upper limits to translation capacity and growth rate, and therefore varies as a function of the maximum growth rate attainable in a given nutrient niche. The loss of redundancy in rRNA genes and tRNA modifying enzymes had similar nutrient-dependent fitness consequences. Importantly, these effects are also contingent upon interactions across translation components, indicating a layered hierarchy from copy number of tRNA and rRNA genes to their expression and posttranscriptional modification. Overall, our results indicate both positive and negative selection on redundancy in translation components, depending on a species’ evolutionary history with feasts and famines.
