## Supplementary Table 1 for "The layered costs and benefits of translational redundancy"

### Sheet: Sheet1
Primers to verify tRNA knockouts generated/used in this study
Gene deletion	Forward (5' to 3')	Reverse (5' to 3')
proL (GGG)	ACGAGAAGCGTTTTATCG	CAGAAAATAAACAGGCTGTG
leuV (CAG)	GGTGTTAGTGTCCTTACGGA	GATGACCATTGCGCCAGCGTCAT
asnT (GUU)	TTAACAACTTTGCAGATT	GGTCGAGGGCGCTTAAGATG
asnU (GUU)	TATTCAAAGCCGACCTTAATTGCAG	TGATGCTAATACTGTCTGGTTGGGAC
asnV (GUU)	TAGATTCGTCATTTGCTCCTTTAAT	CCGAAAAGTGCCATTGCCGGTAACCC
asnW (GUU)	TACTGGCGAATGGTTACTGGACGTT	ATGGAACAGAGTTTTTGACCTTGCGA
glnX (CUG)	TTGCGGGAGTGGCGAAATTGGTAG	CTTACAACATTGCCGGATGCGTGCCAACCG
argQ (ACG)	GCGAGCCGCAAGGCGAGT	GCCCTTCGGGCCGTTGCTGGCG
tyrV (GUA)	CGTTGCCACAGGCAACGG	CGCTCGAGTCGAACCTTGGTCG
serX (GGA)	AAGTTTGAATAAACGCGC	GTCGCCAGTTGTCGAACCCC
serW (GGA)	CAAACAATAATTATCATTAAAA	ACAGGTAACATACTCCACCCGC
aspV (GUC)	TGCCTCTGGCGAGCATAAATACC	TTGAATTTTAATGAATGAGA
thrT (GGU)	GGCTCGAATAAAGAGAGCTTCTCT	GTGCGGTTTTGTACGTTCAA
pheV (GAA)	CGTGCAATATCGGCAAAGTG	AGTAATTCCCCCAGACTTTAT
pheU (GAA)	GGATGTCGACACTGCACATCGGCTG	TTTCCCGAATTGGGATATGCCCGC
proK (GGG)	ATCATGGGTTGTCTTGGCTATACTT	GATTACTCGCCACTTCGTGGCTCGCC
serU (CGA)	TAATCATCGTTTTGCTCGCA	GAACAGAAAACAGTGACGAT
glyU (CCC)	ATTCGTTACCGTGCAACGGCAATT	ATTCCATCAATCGTTTGTTAAAAG
thrW (CGU)	TGGATCGGCATTGGTGATTACACCA	AGGATGTATAGTGAGCGAAGC
leuX (CAA)	AGGGCGGGGTGCCTGGAGTGTGACA	CCGGAAATACCATCATCTGTACCAA
valUXY (UAC)	TTGCGATCATCTTGCTTAAA	CCTTTAGGGCGCTTTTTTACATT
leuVPQ (CAG)	GGTGTTAGTGTCCTTACGGA	GATGACCATTGCGCCAGCGTCAT
glyVXY (GCC)	CCGCGAGCATTTTATCAAGCTG	AAATCGTCAAGTGATCGACTCG
mnmG	Baba et al, 2006, Mol Syst Biol
cmoA	Baba et al, 2006, Mol Syst Biol
cmoB	Baba et al, 2006, Mol Syst Biol
tgt	Baba et al, 2006, Mol Syst Biol
rrn1	Quan et al, 2015,G3
rrn2	Quan et al, 2015,G3
rrn3	Quan et al, 2015,G3
rrn4	Quan et al, 2015,G3
rrn4'	Quan et al, 2015,G3
