## Supplementary Table 2 for "The layered costs and benefits of translational redundancy"

### Sheet: Sheet1
		ME genes - underlined
		rRNA genes- in bold
Set	Strain name	Gene/operon deleted	Anticodon of deleted tRNA genes	Available backups (no. of tRNA or rRNA gene copies or ME)	occurance of anticodons (out of 1000 codons in Ecoli MG1655 genome) for tRNAs deleted	Reference
I	ΔproL	proL	GGG	None	5.4	This study
	ΔleuV	leuV	CAG	3 tRNA genes	48.4	This study
	ΔasnT	asnT	GUU	3 tRNA genes	21.4	This study
	ΔasnU	asnU	GUU	3 tRNA genes	21.4	This study
	ΔasnV	asnV	GUU	3 tRNA genes	21.4	This study
	ΔasnW	asnW	GUU	3 tRNA genes	21.4	This study
	ΔglnX	glnX	CUG	1 tRNA gene, ME	28.3	This study
	ΔargQ	argQ	ACG	3 tRNA genes	20	This study
	ΔtyrV	tyrV	GUA	2 tRNA genes	12.2	This study
	ΔserX	serX	GGA	1 tRNA gene	9.1	This study
	ΔserW	serW	GGA	1 tRNA gene	9.1	This study
	ΔaspV	aspV	GUC	2 tRNA genes	19.2	This study
	ΔthrT	thrT	GGU	2 tRNA genes	22	This study
	ΔpheV	pheV	GAA	1 tRNA gene	16	This study
	ΔpheU	pheU	GAA	1 tRNA gene	16	This study
II	ΔserU	serU	CGA	ME	8.5	This study
	ΔglyU	glyU	CCC	ME	11	This study
	ΔthrW	thrW	CGU	ME	13.7	This study
	ΔleuX	leuX	CAA	ME	13	This study
	ΔproK	proK	CGG	ME	5.9	This study
III	ΔvalUXY	valUXY	UAC	1 tRNA gene	11.6	This study
	ΔleuVPQ	leuVPQ	CAG	1 tRNA gene,ME	48.4	This study
	ΔglyVXY	glyVXY	GCC	1 tRNA gene	27.5	This study
IV	ΔmnmG	mnmG	-	non-target tRNA genes	-	Baba et al, 2006, Mol Syst Biol
	ΔcmoA	cmoA	-	non-target tRNA genes	-	Baba et al, 2006, Mol Syst Biol
	ΔcmoB	cmoB	-	non-target tRNA genes	-	Baba et al, 2006, Mol Syst Biol
	Δtgt	tgt	-	non-target tRNA genes	-	Baba et al, 2006, Mol Syst Biol
V	ΔproK cmoB	prok, cmoB	CGG	-		This study
	ΔserU cmoB	serU, cmoB	CGA	-	-	This study
	ΔleuVPQ cmoB	leuVPQ, cmoB	CAG	-	-	This study
	ΔglyU mnmG	glyU, mnmG	CCC	-	-	This study
	ΔasnU tgt	asnU, tgt	GUU		-
VI	Δrrn1	rrsE-gltV-rrlE-rrfE	UUC	3 tRNA genes, 6 rRNA operons	39.1	Quan et al, 2015,G3
	Δrrn2	rrsE-gltV-rrlE-rrfE, rrsG-gltW-rrlG-rrfG	UUC	2 tRNA genes, 5 rRNA operons	39.1	Quan et al, 2015,G3
	Δrrn3	rrsG-gltW-rrlG-rrfG, rrsA-ileT-alaT-rrlA-rrfA,rrsB-gltT-rrlB-rrfB	UUC,GAU,UGC	2 tRNA genes for each tRNA isoacceptor, 4 rRNA operons	39.1+23.7+21.2	Quan et al, 2015,G3
	Δrrn4	rrsG-gltW-rrlG-rrfG, rrsA-ileT-alaT-rrlA-rrfA,rrsB-gltT-rrlB-rrfB,rrsD-ileU-alaU-rrlD-rrfD-thrV-rrfF	UUC,GAU,UGC,GGU	1-2 tRNA genes for each tRNA isoaccepor, 3 rRNA operons	39.1+23.7+21.2	Quan et al, 2015,G3
	Δrrn4'	rrsG-gltW-rrlG-rrfG, rrsA-ileT-alaT-rrlA-rrfA,rrsB-gltT-rrlB-rrfB,rrsE-gltV-rrlE-rrfE	UUC,GAU,UGC,GGU	1-2 tRNA genes for each tRNA isoaccepor, 3 rRNA operons	39.1+23.7+21.2	Quan et al, 2015,G3
VII	Δrrn4 asnU	rrn4+asnU	UUC,GAU,UGC,GGU,GUU	3 tRNA genes,1-2 tRNA genes for each tRNA isoaccepor, 3 rRNA operons	39.1+23.7+21.2+5.4	This study
	Δrrn4 asnV	rrn4+asnV	UUC,GAU,UGC,GGU,GUU	3 tRNA genes, 1-2 tRNA genes for each tRNA isoaccepor, 3 rRNA operons	39.1+23.7+21.2+5.4	This study
	Δrrn4 tyr V	rrn4+tyrV	UUC,GAU,UGC,GGU.GUA	2 tRNA genes, 1-2 tRNA genes for each tRNA isoaccepor, 3 rRNA operons	39.1+23.7+21.2+12.2	This study
	Δrrn4 leuX	rrn4+leuX	UUC,GAU,UGC,GGU,CAA	ME, 1-2 tRNA genes for each tRNA isoaccepor, 3 rRNA operons	39.1+23.7+21.2+13	This study
	Δrrn4 leuVPQ	rrn4+leuVPQ	UUC,GAU,UGC,GGU,CAG	1 tRNA gene, ME, 1-2 tRNA genes for each tRNA isoaccepor, 3 rRNA operons	39.1+23.7+21.2+48.4	This study
	Δrrn4 glyVXY	rrn4+glyVXY	UUC+D4:D46,GAU,UGC,GGU,GCC	1 tRNA gene, 1-2 tRNA genes for each tRNA isoaccepor, 3 rRNA operons	39.1+23.7+21.2+27.5	This study
