## Supplementary Table 4 for "The layered costs and benefits of translational redundancy"

### Sheet: Sheet1
tRNA	Seq
Escherichia_coli_str_K-12_substr_MG1655_tRNA-Ala-GGC-1-2 (tRNAscan-SE ID: chr.trna71) chr:2515584-2515659 (-) Ala (GGC) 76 bp Sc: 75.0	GGGGCTATAGCTCAGCTGGGAGAGCGCTTGCATGGCATGCAAGAGGtCAGCGGTTCGATCCCGCTTAGCTCCACCA
Escherichia_coli_str_K-12_substr_MG1655_tRNA-Ala-TGC-1-3 (tRNAscan-SE ID: chr.trna42) chr:4034689-4034764 (+) Ala (TGC) 76 bp Sc: 78.1	GGGGCTATAGCTCAGCTGGGAGAGCGCCTGCTTTGCACGCAGGAGGtCTGCGGTTCGATCCCGCATAGCTCCACCA
Escherichia_coli_str_K-12_substr_MG1655_tRNA-Arg-ACG-1-4 (tRNAscan-SE ID: chr.trna65) chr:2815901-2815977 (-) Arg (ACG) 77 bp Sc: 85.1	GCATCCGTAGCTCAGCTGGAtAGAGTACTCGGCTACGAACCGAGCGGtCGGAGGTTCGAATCCTCCCGGATGCACCA
Escherichia_coli_str_K-12_substr_MG1655_tRNA-Arg-CCG-1-1 (tRNAscan-SE ID: chr.trna37) chr:3979804-3979880 (+) Arg (CCG) 77 bp Sc: 82.2	GCGCCCGTAGCTCAGCTGGAtAGAGCGCTGCCCTCCGGAGGCAGAGGtCTCAGGTTCGAATCCTGTCGGGCGCGCCA
Escherichia_coli_str_K-12_substr_MG1655_tRNA-Arg-CCT-1-1 (tRNAscan-SE ID: chr.trna22) chr:2463737-2463811 (+) Arg (CCT) 75 bp Sc: 62.5	GTCCTCTTAGTTAAATGGAtATAACGAGCCCCTCCTAAGGGCTAAtTGCAGGTTCGATTCCTGCAGGGGACACCA
Escherichia_coli_str_K-12_substr_MG1655_tRNA-Arg-TCT-1-1 (tRNAscan-SE ID: chr.trna7) chr:563947-564023 (+) Arg (TCT) 77 bp Sc: 86.6	GCGCCCTTAGCTCAGTTGGAtAGAGCAACGACCTTCTAAGTCGTGGGcCGCAGGTTCGAATCCTGCAGGGCGCGCCA
Escherichia_coli_str_K-12_substr_MG1655_tRNA-Asn-GTT-1-4 (tRNAscan-SE ID: chr.trna20) chr:2059690-2059765 (+) Asn (GTT) 76 bp Sc: 79.7	TCCTCTGTAGTTCAGTCGGTAGAACGGCGGACTGTTAATCCGTATGtCACTGGTTCGAGTCCAGTCAGAGGAGCCA
Escherichia_coli_str_K-12_substr_MG1655_tRNA-Asp-GTC-1-3 (tRNAscan-SE ID: chr.trna35) chr:3944301-3944377 (+) Asp (GTC) 77 bp Sc: 85.5	GGAGCGGTAGTTCAGTCGGTtAGAATACCTGCCTGTCACGCAGGGGGtCGCGGGTTCGAGTCCCGTCCGTTCCGCCA
Escherichia_coli_str_K-12_substr_MG1655_tRNA-Cys-GCA-1-1 (tRNAscan-SE ID: chr.trna76) chr:1989344-1989417 (-) Cys (GCA) 74 bp Sc: 63.0	GGCGCGTTAACAAAGCGGTTATGTAGCGGATTGCAAATCCGTCTaGTCCGGTTCGACTCCGGAACGCGCCTCCA
Escherichia_coli_str_K-12_substr_MG1655_tRNA-Gln-CTG-1-2 (tRNAscan-SE ID: chr.trna88) chr:695766-695840 (-) Gln (CTG) 75 bp Sc: 70.8	TGGGGTATCGCCAAGCGGTAAGGCACCGGATTCTGATTCCGGCATtCCGAGGTTCGAATCCTCGTACCCCAGCCA
Escherichia_coli_str_K-12_substr_MG1655_tRNA-Gln-TTG-1-2 (tRNAscan-SE ID: chr.trna85) chr:696089-696163 (-) Gln (TTG) 75 bp Sc: 70.4	TGGGGTATCGCCAAGCGGTAAGGCACCGGTTTTTGATACCGGCATtCCCTGGTTCGAATCCAGGTACCCCAGCCA
Escherichia_coli_str_K-12_substr_MG1655_tRNA-Glu-TTC-1-4 (tRNAscan-SE ID: chr.trna48) chr:4207203-4207278 (+) Glu (TTC) 76 bp Sc: 66.6	GTCCCCTTCGTCTAGAGGCccAGGACACCGCCCTTTCACGGCGGTAaCAGGGGTTCGAATCCCCTAGGGGACGCCA
Escherichia_coli_str_K-12_substr_MG1655_tRNA-Gly-CCC-1-1 (tRNAscan-SE ID: chr.trna63) chr:2996412-2996485 (-) Gly (CCC) 74 bp Sc: 81.1	GCGGGCGTAGTTCAATGGTAGAACGAGAGCTTCCCAAGCTCTATaCGAGGGTTCGATTCCCTTCGCCCGCTCCA
Escherichia_coli_str_K-12_substr_MG1655_tRNA-Gly-GCC-1-4 (tRNAscan-SE ID: chr.trna51) chr:4389901-4389976 (+) Gly (GCC) 76 bp Sc: 88.4	GCGGGAATAGCTCAGTTGGTAGAGCACGACCTTGCCAAGGTCGGGGtCGCGAGTTCGAGTCTCGTTTCCCGCTCCA
Escherichia_coli_str_K-12_substr_MG1655_tRNA-Gly-TCC-1-1 (tRNAscan-SE ID: chr.trna46) chr:4173102-4173176 (+) Gly (TCC) 75 bp Sc: 70.6	GCGGGCATCGTATAATGGCtATTACCTCAGCCTTCCAAGCTGATGaTGCGGGTTCGATTCCCGCTGCCCGCTCCA
Escherichia_coli_str_K-12_substr_MG1655_tRNA-His-GTG-1-1 (tRNAscan-SE ID: chr.trna38) chr:3979939-3980014 (+) His (GTG) 76 bp Sc: 78.7	GTGGCTATAGCTCAGTTGGTAGAGCCCTGGATTGTGATTCCAGTTGtCGTGGGTTCGAATCCCATTAGCCACCCCA
Escherichia_coli_str_K-12_substr_MG1655_tRNA-Ile-GAT-1-3 (tRNAscan-SE ID: chr.trna41) chr:4034570-4034646 (+) Ile (GAT) 77 bp Sc: 75.8	AGGCTTGTAGCTCAGGTGGTtAGAGCGCACCCCTGATAAGGGTGAGGtCGGTGGTTCAAGTCCACTCAGGCCTACCA
Escherichia_coli_str_K-12_substr_MG1655_tRNA-Ile2-CAT-1-1 (tRNAscan-SE ID: chr.trna32) chr:3213026-3213101 (+) Ile2 (CAT) 76 bp Sc: 85.1	GGCCCCTTAGCTCAGTGGTtAGAGCAGGCGACTCATAATCGCTTGGtCGCTGGTTCAAGTCCAGCAGGGGCCACCA
Escherichia_coli_str_K-12_substr_MG1655_tRNA-Ile2-CAT-2-1 (tRNAscan-SE ID: chr.trna69) chr:2783190-2783265 (-) Ile2 (CAT) 76 bp Sc: 84.7	GGCCCTTTAGCTCAGTGGTtAGAGCAGGCGACTCATAATCGCTTGGtCGCTGGTTCAAGTCCAGCAAGGGCCACCA
Escherichia_coli_str_K-12_substr_MG1655_tRNA-Leu-CAA-1-1 (tRNAscan-SE ID: chr.trna52) chr:4493723-4493807 (+) Leu (CAA) 85 bp Sc: 79.3	GCCGAAGTGGCGAAATCGGTaGACGCAGTTGATTCAAAATCAACCGTAGAAATACGTGCCGGTTCGAGTCCGGCCTTCGGCACCA
Escherichia_coli_str_K-12_substr_MG1655_tRNA-Leu-CAG-1-3 (tRNAscan-SE ID: chr.trna53) chr:4603633-4603719 (-) Leu (CAG) 87 bp Sc: 67.1	GCGAAGGTGGCGGAATTGGTaGACGCGCTAGCTTCAGGTGTTAGTGTCCTTACGGACGTGGGGGTTCAAGTCCCCCCCCTCGCACCA
Escherichia_coli_str_K-12_substr_MG1655_tRNA-Leu-CAG-2-1 (tRNAscan-SE ID: chr.trna54) chr:4603518-4603604 (-) Leu (CAG) 87 bp Sc: 65.0	GCGAAGGTGGCGGAATTGGTaGACGCGCTAGCTTCAGGTGTTAGTGTTCTTACGGACGTGGGGGTTCAAGTCCCCCCCCTCGCACCA
Escherichia_coli_str_K-12_substr_MG1655_tRNA-Leu-GAG-1-1 (tRNAscan-SE ID: chr.trna61) chr:3319500-3319586 (-) Leu (GAG) 87 bp Sc: 64.5	GCCGAGGTGGTGGAATTGGTaGACACGCTACCTTGAGGTGGTAGTGCCCAATAGGGCTTACGGGTTCAAGTCCCGTCCTCGGTACCA
Escherichia_coli_str_K-12_substr_MG1655_tRNA-Leu-TAA-1-1 (tRNAscan-SE ID: chr.trna77) chr:1989245-1989331 (-) Leu (TAA) 87 bp Sc: 71.7	GCCCGGATGGTGGAATCGGTaGACACAAGGGATTTAAAATCCCTCGGCGTTCGCGCTgTGCGGGTTCAAGTCCCGCTCCGGGTACCA
Escherichia_coli_str_K-12_substr_MG1655_tRNA-Leu-TAG-1-1 (tRNAscan-SE ID: chr.trna84) chr:696187-696271 (-) Leu (TAG) 85 bp Sc: 74.1	GCGGGAGTGGCGAAATTGGTaGACGCACCAGATTTAGGTTCTGGCGCCGCAAGGTGTGCGAGTTCAAGTCTCGCCTCCCGCACCA
Escherichia_coli_str_K-12_substr_MG1655_tRNA-Lys-TTT-1-6 (tRNAscan-SE ID: chr.trna26) chr:2518681-2518756 (+) Lys (TTT) 76 bp Sc: 94.9	GGGTCGTTAGCTCAGTTGGTAGAGCAGTTGACTTTTAATCAATTGGtCGCAGGTTCGAATCCTGCACGACCCACCA
Escherichia_coli_str_K-12_substr_MG1655_tRNA-Met-CAT-1-2 (tRNAscan-SE ID: chr.trna83) chr:696281-696357 (-) Met (CAT) 77 bp Sc: 84.4	GGCTACGTAGCTCAGTTGGTtAGAGCACATCACTCATAATGATGGGGtCACAGGTTCGAATCCCGTCGTAGCCACCA
Escherichia_coli_str_K-12_substr_MG1655_tRNA-Phe-GAA-1-2 (tRNAscan-SE ID: chr.trna56) chr:4359869-4359944 (-) Phe (GAA) 76 bp Sc: 75.3	GCCCGGATAGCTCAGTCGGTAGAGCAGGGGATTGAAAATCCCCGTGtCCTTGGTTCGATTCCGAGTCCGGGCACCA
Escherichia_coli_str_K-12_substr_MG1655_tRNA-Pro-CGG-1-1 (tRNAscan-SE ID: chr.trna57) chr:3706045-3706121 (-) Pro (CGG) 77 bp Sc: 76.0	CGGTGATTGGCGCAGCCtGGTAGCGCACTTCGTTCGGGACGAAGGGGtCGGAGGTTCGAATCCTCTATCACCGACCA
Escherichia_coli_str_K-12_substr_MG1655_tRNA-Pro-GGG-1-1 (tRNAscan-SE ID: chr.trna21) chr:2283639-2283715 (+) Pro (GGG) 77 bp Sc: 67.3	CGGCACGTAGCGCAGCCtGGTAGCGCACCGTCATGGGGTGTCGGGGGtCGGAGGTTCAAATCCTCTCGTGCCGACCA
Escherichia_coli_str_K-12_substr_MG1655_tRNA-Pro-TGG-1-1 (tRNAscan-SE ID: chr.trna40) chr:3980164-3980240 (+) Pro (TGG) 77 bp Sc: 82.4	CGGCGAGTAGCGCAGCTtGGTAGCGCAACTGGTTTGGGACCAGTGGGtCGGAGGTTCGAATCCTCTCTCGCCGACCA
Escherichia_coli_str_K-12_substr_MG1655_tRNA-SeC-TCA-1-1 (tRNAscan-SE ID: chr.trna33) chr:3833651-3833745 (+) SeC (TCA) 95 bp Sc: 142.5	GGAAGATCGTCGTCTCCGGTGAGGCGGCTGGACTTCAAATCCAGTTGGGGCCGCCAGCGGTCCCGGGCAGGTTCGACTCCTGTGATCTTCCGCCA
Escherichia_coli_str_K-12_substr_MG1655_tRNA-Ser-CGA-1-1 (tRNAscan-SE ID: chr.trna74) chr:2040898-2040987 (-) Ser (CGA) 90 bp Sc: 90.4	GGAGAGATGCCGGAGCGGCtgAACGGACCGGTCTCGAAAACCGGAGTAGGGGCAACTCTACCGGGGGTTCAAATCCCCCTCTCTCCGCCA
Escherichia_coli_str_K-12_substr_MG1655_tRNA-Ser-GCT-1-1 (tRNAscan-SE ID: chr.trna64) chr:2815981-2816073 (-) Ser (GCT) 93 bp Sc: 83.4	GGTGAGGTGGCCGAGAGGCtgAAGGCGCTCCCCTGCTAAGGGAGTATGCGGTCAAAaGCTGCATCCGGGGTTCGAATCCCCGCCTCACCGCCA
Escherichia_coli_str_K-12_substr_MG1655_tRNA-Ser-GGA-1-2 (tRNAscan-SE ID: chr.trna80) chr:1096970-1097057 (-) Ser (GGA) 88 bp Sc: 76.9	GGTGAGGTGTCCGAGTGGCtgAAGGAGCACGCCTGGAAAGTGTGTATACGGCAACGTATCGGGGGTTCGAATCCCCCCCTCACCGCCA
Escherichia_coli_str_K-12_substr_MG1655_tRNA-Ser-TGA-1-1 (tRNAscan-SE ID: chr.trna81) chr:1030849-1030936 (-) Ser (TGA) 88 bp Sc: 83.5	GGAAGTGTGGCCGAGCGGTtgAAGGCACCGGTCTTGAAAACCGGCGACCCGAAAGGGTTCCAGAGTTCGAATCTCTGCGCTTCCGCCA
Escherichia_coli_str_K-12_substr_MG1655_tRNA-Thr-CGT-1-1 (tRNAscan-SE ID: chr.trna5) chr:262095-262170 (+) Thr (CGT) 76 bp Sc: 85.1	GCCGATATAGCTCAGTTGGTAGAGCAGCGCATTCGTAATGCGAAGGtCGTAGGTTCGACTCCTATTATCGGCACCA
Escherichia_coli_str_K-12_substr_MG1655_tRNA-Thr-CGT-2-1 (tRNAscan-SE ID: chr.trna6) chr:296408-296478 (+) Thr (CGT) 71 bp Sc: 44.2	GTAGTTAAAAATGCaTTAACATCGCATTCGTAATGCGAAGGtCGTAGGTTCGACTCCTATTATCGGCACCA
Escherichia_coli_str_K-12_substr_MG1655_tRNA-Thr-GGT-1-1 (tRNAscan-SE ID: chr.trna47) chr:4173183-4173258 (+) Thr (GGT) 76 bp Sc: 84.7	GCTGATATAGCTCAGTTGGTAGAGCGCACCCTTGGTAAGGGTGAGGtCGGCAGTTCGAATCTGCCTATCAGCACCA
Escherichia_coli_str_K-12_substr_MG1655_tRNA-Thr-GGT-2-1 (tRNAscan-SE ID: chr.trna60) chr:3421008-3421083 (-) Thr (GGT) 76 bp Sc: 79.8	GCTGATATGGCTCAGTTGGTAGAGCGCACCCTTGGTAAGGGTGAGGtCCCCAGTTCGACTCTGGGTATCAGCACCA
Escherichia_coli_str_K-12_substr_MG1655_tRNA-Thr-TGT-1-1 (tRNAscan-SE ID: chr.trna44) chr:4172817-4172892 (+) Thr (TGT) 76 bp Sc: 81.3	GCCGACTTAGCTCAGTAGGTAGAGCAACTGACTTGTAATCAGTAGGtCACCAGTTCGATTCCGGTAGTCGGCACCA
Escherichia_coli_str_K-12_substr_MG1655_tRNA-Trp-CCA-1-1 (tRNAscan-SE ID: chr.trna36) chr:3944386-3944461 (+) Trp (CCA) 76 bp Sc: 79.9	AGGGGCGTAGTTCAATTGGTAGAGCACCGGTCTCCAAAACCGGGTGtTGGGAGTTCGAGTCTCTCCGCCCCTGCCA
Escherichia_coli_str_K-12_substr_MG1655_tRNA-Tyr-GTA-1-1 (tRNAscan-SE ID: chr.trna45) chr:4172901-4172985 (+) Tyr (GTA) 85 bp Sc: 73.0	GGTGGGGTTCCCGAGCGGCcaAAGGGAGCAGACTGTAAATCTGCCGTCACAGACTtCGAAGGTTCGAATCCTTCCCCCACCACCA
Escherichia_coli_str_K-12_substr_MG1655_tRNA-Tyr-GTA-2-2 (tRNAscan-SE ID: chr.trna78) chr:1286943-1287027 (-) Tyr (GTA) 85 bp Sc: 72.2	GGTGGGGTTCCCGAGCGGCcaAAGGGAGCAGACTGTAAATCTGCCGTCATCGACTtCGAAGGTTCGAATCCTTCCCCCACCACCA
Escherichia_coli_str_K-12_substr_MG1655_tRNA-Val-GAC-1-1 (tRNAscan-SE ID: chr.trna17) chr:1744722-1744798 (+) Val (GAC) 77 bp Sc: 85.9	GCGTCCGTAGCTCAGTTGGTtAGAGCACCACCTTGACATGGTGGGGGtCGGTGGTTCGAGTCCACTCGGACGCACCA
Escherichia_coli_str_K-12_substr_MG1655_tRNA-Val-GAC-2-1 (tRNAscan-SE ID: chr.trna16) chr:1744641-1744717 (+) Val (GAC) 77 bp Sc: 82.5	GCGTTCATAGCTCAGTTGGTtAGAGCACCACCTTGACATGGTGGGGGtCGTTGGTTCGAGTCCAATTGAACGCACCA
Escherichia_coli_str_K-12_substr_MG1655_tRNA-Val-TAC-1-5 (tRNAscan-SE ID: chr.trna25) chr:2518601-2518676 (+) Val (TAC) 76 bp Sc: 84.6	GGGTGATTAGCTCAGCTGGGAGAGCACCTCCCTTACAAGGAGGGGGtCGGCGGTTCGATCCCGTCATCACCCACCA
Escherichia_coli_str_K-12_substr_MG1655_tRNA-fMet-CAT-1-3 (tRNAscan-SE ID: chr.trna30) chr:2945035-2945111 (+) fMet (CAT) 77 bp Sc: 77.5	CGCGGGGTGGAGCAGCCtGGTAGCTCGTCGGGCTCATAACCCGAAGGtCGTCGGTTCAAATCCGGCCCCCGCAACCA
Escherichia_coli_str_K-12_substr_MG1655_tRNA-fMet-CAT-2-1 (tRNAscan-SE ID: chr.trna62) chr:3315641-3315717 (-) fMet (CAT) 77 bp Sc: 75.5	CGCGGGGTGGAGCAGCCtGGTAGCTCGTCGGGCTCATAACCCGAAGAtCGTCGGTTCAAATCCGGCCCCCGCAACCA
