## Supplementary Table 6 for "The layered costs and benefits of translational redundancy"

### Sheet: Statistics for nutrient shifts
Rel R of mutants, calculated as described for Fig 2, in the second medium noted in each column (e.g. in TB to Gly, growth rate given is measured in Gly)
	Experiment 1							Experiment 2
	Downshift				Upshift			Downshift			Upshift
	TB to Gal				Gal to TB			TB to Gly			Gly to TB
		Mean Diff.	Summary	Adjusted P Value	Mean Diff.	Summary	Adjusted P Value	Mean Diff.	Summary	Adjusted P Value	Mean Diff.	Summary	Adjusted P Value
Set I	ΔproL (GGG)	0.2917	*	0.0486	-0.09994	ns	0.15	-0.01574	ns	0.9996	-0.08044	ns	0.1527
	ΔleuV (CAG)	0.06531	ns	0.999	-0.002782	ns	>0.9999	-0.09423	ns	0.78	0.02536	ns	0.9955
	ΔasnT (GUU)	0.1514	ns	0.8522	0.1055	ns	0.108	0.1712	*	0.0459	0.09418	ns	0.0537
	ΔasnU (GUU)	0.1434	ns	0.896	0.09744	ns	0.1726	-0.01642	ns	0.9996	0.02104	ns	0.999
	ΔasnV (GUU)	0.2149	ns	0.2972	-0.024	ns	0.9991	0.126	ns	0.2874	0.0281	ns	0.9945
	ΔasnW (GUU)	0.089	ns	0.9942	0.04613	ns	0.9699	0.1019	ns	0.5786	0.1027	*	0.0258
	ΔglnX (CUG)	-0.1074	ns	0.9835	0.04692	ns	0.9641	0.1039	ns	0.5505	0.07838	ns	0.1757
	ΔargQ (ACG)	0.304	*	0.0343	-0.114	ns	0.1079	0.08823	ns	0.7673	0.1065	*	0.0182
	ΔtyrV (GUA)	0.08686	ns	0.9944	-0.2282	****	<0.0001	-0.05525	ns	0.9943	-0.12	**	0.0048
	ΔserX (GGA)	0.009444	ns	0.9999	0.002312	ns	>0.9999	-0.06717	ns	0.9639	-0.009095	ns	0.9996
	ΔserW (GGA)	0.02832	ns	0.9996	0.09674	ns	0.1793	-0.0355	ns	0.9991	0.004164	ns	0.9999
	ΔaspV (GUC)	0.2294	ns	0.222	0.04826	ns	0.9772	-0.03462	ns	0.9992	0.06154	ns	0.4705
	ΔthrT (GGU)	0.1007	ns	0.987	0.04982	ns	0.9401	0			0.1216	**	0.0041
	ΔpheV (GAA)	0.4713	***	0.0001	-0.06151	ns	0.7668	0.1154	ns	0.4021	0
	ΔpheU (GAA)	0.3687	**	0.0045	-0.1867	***	0.0002	0.1558	ns	0.0919	-0.2176	****	<0.0001
Set II	ΔproK (GGG)	0.4023	**	0.0014	0.08764	ns	0.2867	0.01151	ns	0.9997	-0.04745	ns	0.81
	ΔserU (CGA)	0.1865	ns	0.4907	0.08708	ns	0.2945	0.05771	ns	0.9874	-0.05687	ns	0.5823
	ΔglyU (CCC)	0.1579	ns	0.7216	0.1013	ns	0.1385	0.1239	ns	0.3081	0.0512	ns	0.7231
	ΔthrW (CGU)	-0.08701	ns	0.9944	-0.03953	ns	0.988	-0.9952	****	<0.0001	-0.06062	ns	0.4917
	ΔleuX (CAA)	0.4443	***	0.0003	-0.01505	ns	0.9995	0.1139	ns	0.4202	0.02834	ns	0.9944
Set III	ΔvalUXY (UAC)	-0.2302	ns	0.2181	-0.1329	*	0.0165	0.1085	ns	0.4893	-0.1096	*	0.0136
	ΔleuVPQ (CAG)	0.285	ns	0.0583	-0.1849	***	0.0002	0.1453	ns	0.1419	-0.2213	****	<0.0001
	ΔglyVXY (GCC)	1.309	****	<0.0001	-0.3003	****	<0.0001	0.3322	****	<0.0001	-0.3169	****	<0.0001
Set IV	Δrrn1	-0.008275	ns	>0.9999	0.176	*	0.0214	-0.1636	***	0.0009	-0.01952	ns	0.9976
	Δrrn2	0.03799	ns	0.9969	-0.2722	***	0.0003	-0.1533	***	0.0008	0.1981	*	0.0136
	Δrrn3	0.02794	ns	0.9993	-0.212	**	0.0028	0.08769	ns	0.054	0.1434	ns	0.0906
	Δrrn4'	0.2873	*	0.031	0.0115	ns	0.9997	0.1145	**	0.0097	0.01211	ns	0.9997
	Δrrn4	0.6194	****	<0.0001	-0.2327	**	0.0012	0.3339	****	<0.0001	-0.2304	**	0.0042
		Signinficantly better than the WT			DS = downshift, rich to poor medium
		Signinficantly Poorer than the WT			US = upshift, porr to rich medium
		P value adjusted for multiple comparisons using Dunett's test
